# Agro-morphological, yield, and genotyping-by-sequencing data of selected wheat germplasm

**DOI:** 10.1101/2020.07.18.209882

**Authors:** Madiha Islam, Abdullah, Bibi Zubaida, Nosheen Shafqat, Rabia Masood, Uzma Khan, Shahid Waseem, Mohammad Tahir Waheed, Waseem Haider, Jibran Tahir, Ibrar Ahmed, Muhammad Naeem, Habib Ahmad

**Author notes:** Corresponding authors: Ibrar Ahmed, Muhammad Naeem, Habib Ahmad.

## Abstract

Wheat (*Triticum aestivum*) is the most important staple food in Pakistan. Knowledge of its genetic diversity is critical for designing effective crop breeding programs. Here we report agro-morphological and yield data for 112 genotypes (including 7 duplicates) of wheat (*Triticum aestivum*) cultivars, advance lines, landraces and wild relatives, collected from several research institutes and breeders across Pakistan. We also report genotyping-by-sequencing (GBS) data for a selected sub-set of 52 genotypes. Sequencing was performed using Illumina HiSeq 2500 platform using the PE150 run. Data generated per sample ranged from 1.01 to 2.5 Gb; 90% of the short reads exhibited quality scores above 99.9%. TGACv1 wheat genome was used as a reference to map short reads from individual genotypes and to filter single nucleotide polymorphic loci (SNPs). On average, 364,074±54479 SNPs per genotype were recorded. The sequencing data has been submitted to the SRA database of NCBI (accession number SRP179096). The agro-morphological and yield data, along with the sequence data and SNPs will be invaluable resources for wheat breeding programs in future.
