## Supplementary material for "Agro-morphological, yield, and genotyping-by-sequencing data of selected wheat germplasm": Online Only Table 1

### Sheet: Sheet1
Online-only Table 1. List of genotypes used in this study, showing Genotype ID and genotype name, Bio-sample accession numbers registered in NCBI, type of the genotypes, and source of sample collection. Abbreviations in Type column include: Cultivar (CV), Landrace (LR), Advance Line (AL) and wild relative (WR). Institutes mentioned in Source of sample collection column include: Cereal Crops Resea…
S. No.	Genotype ID	Genotype Name	NCBI Accession	Type	Source of sample collection
1	1	Pak-81	SAMN10739549	CV	CCRI, Pirsabak, Nowshera
2	3	NARC-2009	SAMN10739582	CV	CCRI, Pirsabak, Nowshera
3	4	SULEMAN-96		CV	CCRI, Pirsabak, Nowshera
4	5	NOWSHERA-96	SAMN10739590	CV	CCRI, Pirsabak, Nowshera
5	6	SALEEM-2000	SAMN10739593	CV	CCRI, Pirsabak, Nowshera
6	8	PIRSABAK-2005	SAMN10739595	CV	CCRI, Pirsabak, Nowshera
7	10	PIRSABAK-13	SAMN10739550	CV	CCRI, Pirsabak, Nowshera
8	11	Shahkar-13		CV	CCRI, Pirsabak, Nowshera
9	12	PR-103		AL	CCRI, Pirsabak, Nowshera
10	13	PR-105		AL	CCRI, Pirsabak, Nowshera
11	19	PR-111		AL	CCRI, Pirsabak, Nowshera
12	20	PR-112	SAMN10739564	CV	CCRI, Pirsabak, Nowshera
13	23	Bakhtawar-92		CV	CCRI, Pirsabak, Nowshera
14	24	Fakhar e Sarhad		CV	CCRI, Pirsabak, Nowshera
15	25	TATARA	SAMN10739566	CV	CCRI, Pirsabak, Nowshera
16	27	Batoor	SAMN10739572	CV	CCRI, Pirsabak, Nowshera
17	28	Lalma		CV	CCRI, Pirsabak, Nowshera
18	31	KT-10	SAMN10739583	CV	CCRI, Pirsabak, Nowshera
19	33	Hashim-10		CV	CCRI, Pirsabak, Nowshera
20	34	Zam-04		CV	CCRI, Pirsabak, Nowshera
21	36	Inqilab-91		CV	CCRI, Pirsabak, Nowshera
22	37	SEHER		CV	CCRI, Pirsabak, Nowshera
23	38	FSD-2008		CV	CCRI, Pirsabak, Nowshera
24	39	LASANI-2008	SAMN10739584	CV	CCRI, Pirsabak, Nowshera
25	41	NARC-11	SAMN10739585	CV	CCRI, Pirsabak, Nowshera
26	43	ARRI-11	SAMN10739586	CV	CCRI, Pirsabak, Nowshera
27	46	Marvi-2000	SAMN10739587	CV	CCRI, Pirsabak, Nowshera
28	48	Blue Silver	SAMN10739588	CV	CCRI, Pirsabak, Nowshera
29	49	Chakwal-50	SAMN10739589	CV	CCRI, Pirsabak, Nowshera
30	50	Mexi Pak	SAMN10739591	CV	CCRI, Pirsabak, Nowshera
31	52	TD-1	SAMN10739592	AL	CCRI, Pirsabak, Nowshera
32	54	Galaxy		CV	CCRI, Pirsabak, Nowshera
33	56	Pakistan 2013		CV	CCRI, Pirsabak, Nowshera
34	64	LU-26	SAMN10739594	CV	CCRI, Pirsabak, Nowshera
35	87	Siran-2010		CV	IBGE, Peshawar
36	88	Atta Habib -2010	SAMN10739596	CV	IBGE, Peshawar
37	89	IBGE - C	SAMN10739597	CV	IBGE, Peshawar
38	90	IBGE - A	SAMN10739598	CV	IBGE, Peshawar
39	91	NA-124	SAMN10739599	AL	FSCRD, Islamabad
40	93	11C022	SAMN10739600	AL	BARI, Chakwal
41	94	11C023		AL	BARI, Chakwal
42	114	CH-50	SAMN10739551	CV	BARI, Chakwal
43	115	Dharabi	SAMN10739552	CV	BARI, Chakwal
44	117	Kohsar-95	SAMN10739553	CV	BARI, Chakwal
45	125	Sarsabz V-1	SAMN10739554	CV	NIA, Tandu Jam
46	127	Khirman V-3		CV	NIA, Tandu Jam
47	128	Sunehri V-4	SAMN10739555	CV	NIA, Tandu Jam
48	129	Amber V-5		CV	NIA, Tandu Jam
49	130	Saarang V-6	SAMN10739556	CV	NIA, Tandu Jam
50	131	TD-1		AL	NIA, Tandu Jam
51	132	TJ-83		AL	NIA, Tandu Jam
52	133	Saryab-92		CV	FSC&RD, Quetta
53	135	Tijabak-10		CV	FSC&RD, Quetta
54	136	Zarshat		CV	FSC&RD, Quetta
55	138	Rasco		CV	FSC&RD, Quetta
56	139	Zardana-89	SAMN10739557	CV	FSC&RD, Quetta
57	140	FD-08 (Faislabad)	SAMN10739558	CV	FSCRD, Khanewal
58	141	Galaxy-13	SAMN10739559	CV	FSCRD, Khanewal
59	142	PB-11 (Punjab)	SAMN10739560	CV	FSCRD, Khanewal
60	143	Sahar-06		CV	FSCRD, Khanewal
61	144	Lasani-08		CV	FSCRD, Khanewal
62	145	AAS-2011		CV	FSCRD, Khanewal
63	147	Marvi-2000		CV	NIA, Tandu Jam
64	148	Bhittai	SAMN10739561	CV	NIA, Tandu Jam
65	152	NIA-AS-15-2		AL	NIA, Tandu Jam
66	156	NIA-AS-15-6	SAMN10739562	AL	NIA, Tandu Jam
67	157	NIA-AS-15-7		AL	NIA, Tandu Jam
68	168	NIA-AS-15-18		AL	NIA, Tandu Jam
69	169	NIA-AS-15-19	SAMN10739563	AL	NIA, Tandu Jam
70	209	T. Monococcum (MC)	SAMN10739565	WR	WHD, NARC, Islamabad
71	251	ShauqueSubhani	SAMN10739567	LR	Bhimber AJ&K
72	252	Khattak Wall	SAMN10739568	LR	CCRI, Pirsabak, Nowshera
73	253	Kinno (black)	SAMN10739569	LR	Gilgit
74	255	Ghani		LR	Gilgit
75	256	Shai (white)	SAMN10739570	LR	Gilgit
76	257	BARDC1		LR	BARDC, Quetta
77	258	BARDC2		LR	BARDC, Quetta
78	259	BARDC3		LR	BARDC, Quetta
79	260	BARDC4		LR	BARDC, Quetta
80	261	BARDC5		LR	BARDC, Quetta
81	262	BARDC6		LR	BARDC, Quetta
82	266	Noorkhee A/L	SAMN10739571	LR	NIA, Tandojam
83	267	T1		LR	NIA, Tandojam
84	268	T2		LR	NIA, Tandojam
85	269	T3		LR	NIA, Tandojam
86	270	T4		LR	NIA, Tandojam
87	271	T5		LR	NIA, Tandojam
88	272	T6		LR	NIA, Tandojam
89	273	T7		LR	NIA, Tandojam
90	274	T8	SAMN10739573	LR	NIA, Tandojam
91	275	T9		LR	NIA, Tandojam
92	279*	11884 (Sandal)		CV	PGRI, NARC, Islamabad
93	280*	11887 (Sarsaba)		CV	PGRI, NARC, Islamabad
94	281*	11889 (C-217)		CV	PGRI, NARC, Islamabad
95	282*	11891 (Pothowar)		CV	PGRI, NARC, Islamabad
96	284	6C002		LR	BARI, Chakwal
97	285	09FJ04/34	SAMN10739574	LR	BARI, Chakwal
98	286	Haveli, Muzaffarabad	SAMN10739575	LR	Muzaffarabad, AJ&K
99	287	Zincol		CV	AARI, Faisalabad
100	288	V12001	SAMN10739576	CV	AARI, Faisalabad
101	289	CB-371 (Yecora-70, Lerma Rojo-64)		CV	AARI, Faisalabad
102	290	CB-365 (Blue silver, Kalyansona)	SAMN10739577	CV	AARI, Faisalabad
103	291	V11160		AL	AARI, Faisalabad
104	292	CB-368 (Blue bird)	SAMN10739578	CV	AARI, Faisalabad
105	293	C-591	SAMN10739579	AL	AARI, Faisalabad
106	294	C-518		AL	AARI, Faisalabad
107	295	C-273		AL	AARI, Faisalabad
108	296	C-271	SAMN10739580	AL	AARI, Faisalabad
109	297	V08203		AL	AARI, Faisalabad
110	298	CB-50 (Maxi-Pak; Sita Ceras-66)	SAMN10739581	CV	AARI, Faisalabad
111	299	V13005		AL	AARI, Faisalabad
112	300	V13372		AL	AARI, Faisalabad
