## Supplementary material for "Agro-morphological, yield, and genotyping-by-sequencing data of selected wheat germplasm": Online Only Table 2

### Sheet: Sheet1
Online-only Table 2. Total number and the attributes of SNP mutations observed in 52 genotypes, in comparison with the reference wheat genome. Following abbreviations have been used because of size of the table: Upstr refers to upstream of a gene; Synon indicated synonymous; Dnstr shows downstream of a gene; ts refers to transitions; tv values represent transversions.
Genotype ID	Upstr	Exonic				Intronic	Splicing	Dnstr	Upstr/Dnstr	Intergenic	ts	tv	ts/tv	Total
		Stop gain	Stop loss	Synon	Non-synon
1	4124	29	8	1263	1451	7311	11	3781	133	457587	326233	151540	2.15	477773
3	3349	33	5	1191	1371	5437	12	3019	102	360866	259102	117971	2.2	377073
5	2929	27	7	1081	1213	5309	15	2834	91	340982	244627	111551	2.19	356178
6	3352	31	7	1242	1321	6880	14	3320	131	383117	273960	127366	2.15	401326
8	3393	34	9	1199	1293	6246	13	3391	131	383618	274446	126740	2.17	401186
10	3172	20	5	1093	1218	5850	8	3225	96	377343	270815	122969	2.2	393784
20	3226	20	6	1131	1298	5424	15	3167	108	366254	262928	119546	2.2	382474
25	3367	25	9	1239	1274	6644	14	3388	128	412194	295189	135004	2.19	430193
27	3145	26	6	1109	1205	5595	13	3009	107	355039	254761	116153	2.19	370914
31	3251	22	6	1085	1228	5493	13	3128	108	385861	277091	124872	2.22	401963
39	3171	26	7	1137	1227	5607	16	3171	83	354476	254668	116120	2.19	370788
41	3482	25	6	1202	1317	6244	17	3309	107	390913	280030	128507	2.18	408537
43	2811	29	9	1031	1151	5396	13	2947	82	329510	235122	109553	2.15	344675
46	2998	26	8	1048	1129	5285	11	2753	83	344030	247048	111968	2.21	359016
48	3294	31	7	1144	1279	5617	15	3150	75	355899	256694	115719	2.22	372413
49	2815	22	6	1039	1079	5799	12	2944	97	340536	244084	111883	2.18	355967
50	3155	29	6	1010	1191	5070	12	2833	121	351043	252170	113967	2.21	366137
52	2924	23	6	909	992	4869	16	2624	81	337976	242665	109272	2.22	351937
64	2784	19	8	936	1067	4905	14	2529	125	317589	228083	103520	2.2	331603
88	2985	24	7	1110	1183	5377	15	3194	105	355093	255098	115658	2.21	370756
89	2786	23	5	944	1073	4774	9	2627	86	317984	228692	103244	2.22	331936
90	2835	20	4	866	990	4681	15	2602	87	318720	228470	103856	2.2	332326
91	4992	76	15	4219	3871	18361	35	5079	173	479468	341372	180415	1.89	521787
93	3206	32	6	1196	1324	5720	14	3437	124	379029	272709	123381	2.21	396090
114	2929	19	7	1046	1084	6116	18	2959	105	357958	256405	117500	2.18	373905
115	2793	29	5	933	1060	5072	16	2964	105	347848	249538	113039	2.21	362577
117	3038	23	7	1104	1228	5312	16	3019	115	353778	253921	115495	2.2	369416
125	3232	29	7	1092	1191	5449	12	3125	115	386004	276784	125101	2.21	401885
128	3507	36	10	1130	1251	5642	17	3295	135	389095	279903	126127	2.22	406030
130	3108	31	7	1142	1276	6283	17	3218	95	375187	268207	124042	2.16	392249
139	2982	25	5	965	1089	4846	16	2809	105	329579	237009	106995	2.22	344004
140	2999	21	7	1004	1072	5247	10	3028	85	350106	251169	114072	2.2	365241
141	2892	19	9	944	1023	4868	9	2949	72	329748	236477	107659	2.2	344136
142	3036	25	7	975	1097	4871	9	2726	94	343501	246564	111273	2.22	357837
148	2815	27	4	985	1044	5558	13	2839	76	342808	245224	112493	2.18	357717
156	3209	15	7	1065	1297	5396	15	3010	98	360123	259156	116911	2.22	376067
169	3186	26	7	1071	1198	5592	12	3050	104	363175	260727	118382	2.2	379109
209	2603	25	6	885	1010	5021	8	2427	64	297568	211067	99951	2.11	311018
251	2537	25	8	881	1008	4578	11	2430	64	300562	215882	97597	2.21	313479
252	1906	20	5	578	680	2945	7	1570	43	204056	145115	67659	2.14	212774
253	5156	79	11	4088	3803	18156	26	5164	160	483335	344802	180830	1.91	525632
256	2315	19	9	703	747	3725	7	2038	52	277234	198080	89918	2.2	287998
266	2611	25	9	787	858	4302	11	2345	101	289058	206930	94470	2.19	301400
274	2150	22	6	840	978	3645	8	2084	79	263985	189455	85564	2.21	275019
285	2626	18	5	1019	1235	4964	14	3013	65	332822	238368	108984	2.19	347352
286	2712	27	4	971	1122	4565	9	2249	83	305964	221001	97978	2.26	318979
288	2711	19	6	1005	1091	4746	12	2575	82	307180	220122	100845	2.18	320967
290	3102	26	6	1035	1125	5258	12	2836	98	368866	264454	119690	2.21	384144
292	3115	19	6	1035	1118	5225	13	2966	108	364600	261529	118362	2.21	379891
293	2400	13	4	856	977	4334	8	2018	118	282304	203066	91352	2.22	294418
296	1978	17	4	770	862	3791	10	1778	77	256265	184521	82153	2.25	266674
298	2798	14	6	927	1081	4580	12	2592	102	341436	245397	109685	2.24	355082
Average	3038	26	7	1140	1238	5730	13	2933	99	348063	249556	114517	2	364074
St. Dev	565	12	2	625	546	2650	5	620	25	49823	35496	19275	0	54479
