## Supplementary Table 1 for "Agro-morphological, yield, and genotyping-by-sequencing data of selected wheat germplasm"

### Sheet: Supplementary Table -1_old_not 
Supplementary Table 1. Details of the 55 genotypes used in the present study for which the information given below is available on Wheat Atlas. Reference to Wheat Atlas is given in the text.
S. No.	Genotype ID in current study	Country	Year	Name	Synonym	Growth Habit	Variety Type	Semidwarf (Rht gene)	Grain color	Grain hardiness	Pedigree	Selection history	Breeding program	CID (Cross ID)	SID (Selection ID)	Origin	CIMMYT breeding line	Genes	Suitable megaenvironments*	Notes
1	275	Pakistan	1911	T-9		Spring	Bread Wheat	No	Unknown	Unknown				314818	0	Cross made in the country, no CIMMYT parents
2	294	Pakistan	1933	C 518		Spring	Bread Wheat	No	Unknown	Unknown	T9/8A			122579	0	Cross made in the country, no CIMMYT parents
2	294	Pakistan	1933	C 518		Spring	Bread Wheat	No Info	Unknown	Unknown	T9 X 8A					No Info
3	293	Pakistan	1934	C 591		Spring	Bread Wheat	No	Unknown	Unknown	T9/8D or T9 X 8A			710	1	Cross made in the country, no CIMMYT parents
4	281	Pakistan	1944	C 217		Spring	Bread Wheat	No Info	Unknown	Unknown	C 516 X C 591					No Info
4	281	Pakistan	1944	C 217		Spring	Bread Wheat	No	Unknown	Unknown	C516/C591			140819	-1	Cross made in the country, no CIMMYT parents
5	295	Pakistan	1957	C 273		Spring	Bread Wheat	No	Unknown	Unknown	C209/C591			706	1	Cross made in the country, no CIMMYT parents
5	295	Pakistan	1957	C 273		Spring	Bread Wheat	No Info	Unknown	Unknown	C 209 X C 591					No Info
6	296	Pakistan	1957	C 271		Spring	Bread Wheat	No	Unknown	Unknown	C230/IP165			705	0	Cross made in the country, no CIMMYT parents
6	296	Pakistan	1957	C 271		No Info	No Info	No Info	Unknown	Unknown	C 230 X IP 165					No Info
6	296	Pakistan	1957	C 271		Spring	Bread Wheat	No Info	Unknown	Unknown	C 230 X IP 165					No Info
7	50	Pakistan	1965	MEXIPAK		Spring	Bread Wheat	Yes	Unknown	Unknown	PJ/GB55 or PJ62/GB55	II8156-0PAK		6831	4	Segregating line or population from CIMMYT			ME1
8	48	Pakistan	1971	BLUE SILVER		Spring	Bread Wheat	Yes	Unknown	Unknown	II53-388/AN//YT54/N10B/3/LR64/4/B4946.A.4.18.2.IY/Y53//3*Y50	II18427-0PAK		6977	1	Segregating line or population from CIMMYT	SONALIKA		ME1
8	48	Pakistan	1971	BLUE SILVER		Spring	Bread Wheat	No Info	Unknown	Unknown	1154-388/AN/3/YT54/N10B//LR64	II 18427-0PAK				No Info
9	279	Pakistan	1973	SANDAL		No Info	No Info	No Info	Unknown	Unknown	CNO67//SN64/KLRE/3/8156	II23584-17Y-1A-0A-OPAK				No Info
9	279	Pakistan	1973	SANDAL 73		Spring	Bread Wheat	Yes	Unknown	Unknown	CNO67//SN64/KLRE/3/8156	II23584-17Y-1A-0A-0PAK		6980	24	Segregating line or population from CIMMYT	BLUEBIRD		ME1
9	279	Pakistan	1973	SANDAL-73		Spring	Bread Wheat	No Info	Unknown	Unknown	CNO67//SN64/KLRE/3/8156	II23584-17Y-1A-0A-OPAK				No Info
10	282	Pakistan	1973	POTHOWAR 70	POTHOWAR-70; POTHOWAR70	Spring	Bread Wheat	No	Unknown	Unknown	BURT/KENYA//QUETA(L)/3/NAD63			4208	1	Segregating line or population from CIMMYT			ME4C
11	64	Pakistan	1976	LU 26		Spring	Bread Wheat	Yes	Unknown	Unknown	BLS/KHUSHAL			3104	0	Cross made in the country, one CIMMYT parent			ME1
11	64	Pakistan	1976	LU-26		Spring	Bread Wheat	No Info	Unknown	Unknown	BLS/KHUSHAL	NA				No Info
12	1	Pakistan	1981	PAK 81	PAK81; PAK-81	Spring	Bread Wheat	Yes	Unknown	Unknown	KVZ/BUHO//KAL/BB	CM33027-F-15M-500Y-0M-76B-0Y-0PAK		7691	268	Segregating line or population from CIMMYT	VEERY		ME1, ME4C
13	132	Pakistan	1984	TANDOJAM 83	TANDOJAM83; TANDOJAM-83; TJ 83; TJ-83	Spring	Bread Wheat	Yes	Unknown	Unknown	TZPP/PL//7C	CM5287-J-1Y-2M-2Y-3M-0Y-0PAK		7401	12	Advanced line from CIMMYT	BLUEJAY		ME1
14	125	Pakistan	1985	SARSABZ	SARSABAZ	Spring	Bread Wheat	Yes	Unknown	Unknown	BY/MAYA/4/BB//HD832.5.5/ON/3/CNO67/PJ62 or PITIC-62/FROND//MEXIPAK/3/PITIC-62/MAZOE-79-75-76 [wheatpedigree.net] or PI/FRND//MXP/3/PI/M20/79	CM31678-0PAK or S89-75-76-RS		7027	0	Segregating line or population from CIMMYT	BUCKBUCK	Lr16; Sr23; Yr7; Rht1 [wheatpedigree.net]	ME1, ME4C
15	36	Pakistan	1991	INQALAB 91	INQALAB91; INQALAB-91	Spring	Bread Wheat	Yes	Unknown	Unknown	WL 711/CROW "S"	PB1954-9A-0A-0A-0PAK [PAK] or PB 19545-9A-0A-1A-0A-PAK		113388	4	Cross made in the country, one CIMMYT parent	ATTILA		ME1
16	133	Pakistan	1993	SARIAB 92	SARIAB92; SARIAB-92	Spring	Bread Wheat	Yes	Unknown	Unknown	BB/GLL//CARP/3/PVN	CM33483-C-7M-1Y-0M-0PAK[PAK]		7795	23	Segregating line or population from CIMMYT			ME4C
17	139	Pakistan	1993	ZARDANA	ZARDANA-89; ZARDANA 89; ZARDANA89	Spring	Bread Wheat	Yes	Unknown	Unknown	CNO67/8156//TOB66/CNO67/4/NO/3/12300//LR64A/8156/5/PVN or CNO67/8156//TOB 66/CNO67/4/NOROESTE F66/3/12300//LR64A/8156/5/PVN	CM40577-6M-2Y-4M-1Y-8M-1Y-0B		85389	24	Advanced line from CIMMYT			ME1, ME4A, ME4C
18	4	Pakistan	1996	SULEMAN 96	SULEMAN96; SULEMAN-96; SULAIMAN 96	Spring	Bread Wheat	Yes	Unknown	Unknown	F6.74/BUN//SIS/3/VEE#7 or F6-74/BUN//SIS/3/VEE#7	CM86141-62M-0Y-0M-4Y-0M or CM86141-62-0Y-0M-4Y-0M				Advanced line from CIMMYT			ME4C
19	5	Pakistan	1996	NOWSHERA 96	NOWSHERA96; NOWSHERA-96	Spring	Bread Wheat	Yes	Unknown	Unknown	BUC/FLK//MYNA/VUL	CM91575-2Y-0M-0Y-1M-0Y				Segregating line or population from CIMMYT
20	25	Pakistan	1996	TATARA		Spring	Bread Wheat	Yes	Unknown	Unknown	JUP/ALD'S'//KLT'S'	CM79510-024Y-2M-05Y-01M-1Y-0B				Advanced line from CIMMYT			ME1	For rainfed areas.
21	117	Pakistan	1996	KOHSAR 95	KOHSAR-95; KOHSAR95	Spring	Bread Wheat	Yes	Unknown	Unknown	PSN/BOW	CM69560-1M-1Y-1M-2Y-0M-0PAK[PAK]		11135	102	Segregating line or population from CIMMYT			ME4C
22	24	Pakistan	1997	FAKHR-E-SARHAD	FAKR-E-SARHAD; FAKHRE SARHAD	Spring	Bread Wheat	No Info	Unknown	Unknown	PFAU'S'/SERI//BOW'S'	CM 85295-0101TOPY-2M-0Y-0M-3Y-0M				No Info				For irrigated areas.
23	136	Pakistan	1999	ZARLASHTA 99	ZARLASHTA; ZARLASHTA99	Spring	Bread Wheat	Yes	Unknown	Unknown	URES/BOW'S'	CM78108-1M-02Y-02M-22Y-3B-0Y				Advanced line from CIMMYT			ME1
24	6	Pakistan	2000	SALEEM 2000	SALEEM-2000; SALEEM2000	Spring	Bread Wheat	No Info	Unknown	Unknown	CHAM6//KITE/PGO	ICW93-0032-7F-0K-0F.				Advanced line from CIMMYT			ME4C
25	148	Pakistan	2003	BHITTAI		Spring	Bread Wheat	No Info	Unknown	Unknown	VEE/TRAP//SOGHAT-90 or VEE/TRAP#1//SOGHAT90	SDR91044-113NIA-26NIA-53NIA-0NIA				No Info
26	8	Pakistan	2004	PIRSABAK 04	PIRSBAK 2004; PIRSBAK2004; PIRSBAK-2004, PIRSABAK 2004; PIRSABAQ-04; PIR SABAQ-04	Spring	Bread Wheat	Yes	Unknown	Unknown	KAUZ/STAR	CMBW90Y3058-74M-015Y-015M-1Y-0B				Advanced line from CIMMYT			ME1	Sowing from 25th Nov to 31st Dec. For irrigated and rainfed areas.
27	34	Pakistan	2004	ZAM		Spring	Bread Wheat	No Info	Unknown	Unknown	KAUZ* 2/OPATA//KAUZ	CRG 732-11Y-010M-0Y				No Info				For irrigated areas.
28	46, 147	Pakistan	2004	MARVI 2000	MARVI; MARVI-2000;	Spring	Bread Wheat	No Info	Unknown	Unknown	CMH-77A917/PKV 1600//RL6010/6*SKA					Cross made in the country, no CIMMYT parents			ME1
29	52, 131	Pakistan	2004	TD-1	TD1, TD 1	Spring	Bread Wheat	No Info	Unknown	Unknown	MAI'S'/NORTENO65/H68	CM 59695				Advanced line from CIMMYT
30	138	Pakistan	2005	RASKOH 2005	RASKOH-2005; RASKOH2005	Spring	Bread Wheat	No Info	Unknown	Unknown	Kauz/Yaco//Kauz	CRG 873-5Y-010M-0Y-0PAK				No Info
31	37	Pakistan	2006	SEHER 2006	SEHR 2006; SEHER2006; SEHER-2006; SAHAR 2006; SAHAR-2006; SEHER 06; SEHAR-2006	Spring	Bread Wheat	No Info	Unknown	Unknown	CHILL/2* STAR/4/BOW//BUC/PVN/3/2*VEE#10	CMSS95Y00645-100Y-200M-17Y-10M-0Y-0PAK				Advanced line from CIMMYT				For irrigated areas.
32	127	Pakistan	2006	KHIRMAN		Spring	Bread Wheat	No Info	Unknown	Unknown	ULC/PVN//TAN/3/BUC	CM96119-43Y-0M-0Y-4M-0RES-0PAK				No Info
33	27	Pakistan	2008	BATHUR	BATHUR-08; BATHUR 08; BATOOR	Spring	Bread Wheat	No Info	Unknown	Unknown	URES/JUN//KAUZ	CM96818-1-0Y-0M-0B-2Y-2Y-0M				Advanced line from CIMMYT				For irrigated areas.
34	33	Pakistan	2008	HASHIM	HASHIM-08; HASHIM08; HASHIM 2008; HASHIM-07; HASHIM 07	Spring	Bread Wheat	No Info	Unknown	Unknown	JUP/ALD'S'//KLT'S'/3/VEE'S'/6/BEZ//TOB/8156/4/ON/3/6*TH/KF//6*LEE/KF/5	ICW91-0321-2AP-0TS-1AP-2AP-0L-0AP				No Info				For irrigated and rainfed areas.
35	114 , 49	Pakistan	2008	CHAKWAL 50	CHAKWAL-50; CHAKWAL50; CHAKWAL50	Spring	Bread Wheat	No Info	Unknown	Unknown	ATTILA/3/HUI/CARC//CHEN/CHTO/4/ATTILA	CMBW90M4860-0T0PY-16M-10M-010Y-1M-015Y-0Y				Advanced line from CIMMYT			ME1
36	38, 140	Pakistan	2008	FAISALABAD 2008	FAISALABAD-2008; FAISALABAD2008; FAISALABAD 08; FSD-08	Spring	Bread Wheat	No Info	Unknown	Unknown	PBW65/2*Pastor	CGSS974000367-099 TOP-067Y-099M--099Y-099B-16Y--0B	Ayub Agricultural Research Institute, Faisalabad			No Info				From 11th Semi Arid Wheat Yield Trial (11thSAWYT); Smut resistant; Recommended for irrigated areas.
37	39, 144	Pakistan	2008	LASANI 2008	LASANI-2008; LASANI2008; LASANI-08	Spring	Bread Wheat	No Info	Unknown	Unknown	LUAN/KOH-97	PBP29645-14A-18A-8A-4A-2A-0A				No Info				Became susceptible to the newest Ug99 stem rust race. Recommended for irrigated areas.
38	3	Pakistan	2009	NARC 2009	NARC2009; NARC-2009	Spring	Bread Wheat	No Info	Unknown	Unknown	INQALAB 91*2/TUKURU	CGSS99B00015F-099Y-099M-099Y-099M-29Y-0B-0ID				No Info
39	31	Pakistan	2010	KT-2010	KT 2010	No Info	Bread Wheat	No Info	Unknown	Unknown	ALTAR 84/AE.SQUARROSA (219)//SERI	CMBW91 Y008925-8Y-11KBY-2KBY-2KBY-010M-9Y-3M-0Y-0SY				Advanced line from CIMMYT			ME4C
40	87	Pakistan	2010	SIRAN-2007	SIRAN 2007; SIRAN2007; SIRAN-2010	Spring	Bread Wheat	Yes	Unknown	Unknown	PBW343*2/KUKUN	CGSS99B00041F-099Y-099M-099Y-099M-34Y-0B				Advanced line from CIMMYT			ME1	Irrigated areas. KPK
41	88	Pakistan	2010	ATA HABIB 2010	ATTA-HABIB; ATTA-HABIB10	Spring	Bread Wheat	No Info	Unknown	Unknown	INQALAB 91*2/TUKURU	CGSS99B00015F-099Y-099M-099Y-099M-31Y-0B				Advanced line from CIMMYT				For irrigated areas.
41	88	Pakistan	2010	ATTA-HABIB-10		No Info	Bread Wheat	No Info	Unknown	Unknown	INQALAB 91*2/TUKURU	CGSS99B00015F-099Y-099M-099Y-099M-31Y-0B				Advanced line from CIMMYT			ME1
42	128	Pakistan	2010	NIA-SUNEHRI		Spring	Bread Wheat	No Info	Unknown	Unknown	Cham4//URES/BOW 'S'	NA				No Info
43	129	Pakistan	2010	NIA AMBER	NIA-AMBER	Spring	Bread Wheat	No Info	Unknown	Unknown	VEE//5 'S'/SARA//SOGHAT90	NA				No Info
44	135	Pakistan	2010	TIJABAN-2010	TIJABAN 2010; TIJABAN2010;	Spring	Bread Wheat	Yes	Unknown	Unknown	W3918/Jup	CM40096-8M-7Y-0M-0AP-0JOR-0PAK				Advanced line from CIMMYT			ME4	Rainfed Balochistan.
45	41	Pakistan	2011	NARC-2011	MISR 1; MISR1; MISR#1; NR356; NR 356; NR-356; NARC 2011	Spring	Bread Wheat	Yes	Unknown	Unknown	OASIS/SKAUZ//4*BCN/3/2*PASTOR	CMSS00Y01881T-050M-030Y-030M-030WGY-33M-0Y-0S or CMSS00Y01881T-050M-030Y-030M-030WGY-33M-0Y-01D	National Agricultural Research Center			No Info		Sr2, Sr25	ME1	For irrigated areas.
46	115	Pakistan	2011	DHARABI-2011	DHARA-B-2011; DHRABI 2011; BHARABI-2011	Spring	Bread Wheat	Yes	Unknown	Unknown	HXL7573/2*BAU//PASTOR	CMSS97Y03676S-040Y-050M-040SY--030M-21SY-010M-0Y-0SY				No Info			ME4	Rainfed-Punjab.
47	142	Pakistan	2011	PUNJAB-2011	PUNJAB11 ; PUNJAB-11; PUNJAB 2011	Spring	Bread Wheat	Yes	Unknown	Unknown	AMSEL/ATTILA//INQ-91/PEW'S'	Pb.30196-1a-0a-2a-0a				No Info			ME1	Not the same as Punjab 11 landrace! For irrigated areas, Punjab.
48	145	Pakistan	2011	AAS-2011	AAS 11; AAS 2011	Spring	Bread Wheat	Yes	Unknown	Unknown	PRL/PASTOR//2236(V6550/SUTLEH-86)	BR.4489-3B-6B-1B-0B				No Info			ME1	For irrigated areas. Cotton Zone Punjab.
49	28	Pakistan	2012	NIFA-LALMA	LALMA	Spring	Bread Wheat	Yes	Unknown	Unknown	PASTOR/3/ALTAR84/AEGILOPS SQUARROSA(TAUS)//OPATA (SOKOLL)	CMSS97M00316S-OP20M-OP20Y-43M-0Y				No Info			ME4	Rainfed KPK
50	130	Pakistan	2012	NIA SAARANG	NIA-SAARANG	Spring	Bread Wheat	Yes	Unknown	Unknown	SHA4/Weaver//Skauz*2/SRMA					No Info
51	10	Pakistan	2013	PIRSABAK-2013	PIRSABAK2013; PIRSABAK 2013	Spring	Bread Wheat	Yes	Unknown	Unknown	CS/TH.SC//3*PVN/3/MIRLO/BUC/4/MILAN/5/TILHI	CMSS97M04005T-040Y-020Y-030M-020Y-040M-28Y-3M-0Y				Advanced line from CIMMYT			ME1	Irrigated and late sowing KPK
52	11	Pakistan	2013	SHAHKAR-2013	SHAHKAR2013; SHAHKAR 2013; SHAHKAR-CCRI	Spring	Bread Wheat	Yes	Unknown	Unknown	CMH84.3379/CMH78.578//MILAN	CMSS93Y006285-7Y-010Y-010M-010Y-010M-0Y-3KBY-0KBY				Advanced line from CIMMYT
53	28	Pakistan	2013	LALMA-13	LALMA 13; NIFA-LALMA	No Info	Bread Wheat	No Info	Unknown	Unknown	PASTOR/3/ALTAR 84/AEGILOPS SQUARROSA (TAUS)//OPATA	CM 103733-42M-030Y-010M-4Y-010Y-0M				Advanced line from CIMMYT			ME4C
54	54, 141	Pakistan	2013	GALAXY-2013	GALAXY 2013; GALAXY2013	Spring	Bread Wheat	Yes	Unknown	Unknown						No Info
55	287	Pakistan		ZINCOL 2016		No Info	Bread Wheat	No Info	Unknown	Unknown	OASIS/SKAUZ//4*BCN/3/2*PASTOR/4/T.SPELTA PI348449/5/BACEU #1/6/WBLL1*2/CHAPIO	CMSS07Y01302T-099Y-19M-0Y-2B-0Y-01D				Advanced line from CIMMYT
																			*key for Mega environments (MEs)
																			ME1: Spring Wheat Irrigated, Temperate; Primarily in Asia, Africa and Maxico
																			ME4: Spring wheat Low Rainfall; with less than 500 mm of water available for the crop
																			ME4A: subtype of ME4, receiving winter rain followed by late, Mediterranean-type drought. Typical of Aleppo, Syria
																			ME4C: sbtype of 4A, where crop growth depends largely on soil-stored moisture after monsoon rains; typical of Dharawar, India
