## Supplementary Table 3 for "Agro-morphological, yield, and genotyping-by-sequencing data of selected wheat germplasm"

### Sheet: Sheet1
Supplementary Table 3. Details of the Illumina Hiseq data along with quality of the data for 52 genotypes, as submitted on SRA database of NCBI
Genotype ID	Biosample_accession	Bioproject_accession	SRA accession	Experimental study	organism	cultivar	library_strategy	library_source	library_selection	library_layout	platform	instrument_model	File_type 1	File_type2	Raw Base(bp)	Clean Base(bp)	Effective Rate(%)	Error Rate(%)	Q20(%)	Q30(%)	GC Content(%)	Insert size
1	SAMN10739549	PRJNA514955	SRR8441443	SRP179096	Wheat	pak-81	GBS	Genomic	Restriction Digest	paired	ILLUMINA	Illumina HiSeq 2500	Fastq	bam	2456792640	2456655264	99.99	0.02	97.81	94.16	42.77	303
3	SAMN10739582	PRJNA514955	SRR8441401	SRP179096	Wheat	NARC-2009	GBS	Genomic	Restriction Digest	paired	ILLUMINA	Illumina HiSeq 2500	Fastq	bam	2216038464	2215920672	99.99	0.02	97.88	94.33	43.38	303
5	SAMN10739590	PRJNA514955	SRR8441425	SRP179096	Wheat	NOWSHERA-96	GBS	Genomic	Restriction Digest	paired	ILLUMINA	Illumina HiSeq 2500	Fastq	bam	1860581952	1860488352	99.99	0.02	97.77	94.05	43.49	303
6	SAMN10739593	PRJNA514955	SRR8441420	SRP179096	Wheat	SALEEM-2000	GBS	Genomic	Restriction Digest	paired	ILLUMINA	Illumina HiSeq 2500	Fastq	bam	2080810656	2080697184	99.99	0.02	97.92	94.48	43.1	303
8	SAMN10739595	PRJNA514955	SRR8441422	SRP179096	Wheat	PIRSABAK-2005	GBS	Genomic	Restriction Digest	paired	ILLUMINA	Illumina HiSeq 2500	Fastq	bam	1904287680	1904184000	99.99	0.02	97.98	94.62	43.34	303
10	SAMN10739550	PRJNA514955	SRR8441442	SRP179096	Wheat	PIRSABAK-13	GBS	Genomic	Restriction Digest	paired	ILLUMINA	Illumina HiSeq 2500	Fastq	bam	1829983392	1829880576	99.99	0.02	97.91	94.38	43.75	303
20	SAMN10739564	PRJNA514955	SRR8441405	SRP179096	Wheat	PR-112	GBS	Genomic	Restriction Digest	paired	ILLUMINA	Illumina HiSeq 2500	Fastq	bam	1778010624	1777935744	100	0.02	97.59	93.5	43.72	303
25	SAMN10739566	PRJNA514955	SRR8441403	SRP179096	Wheat	TATARA	GBS	Genomic	Restriction Digest	paired	ILLUMINA	Illumina HiSeq 2500	Fastq	bam	2223208512	2223069696	99.99	0.02	97.95	94.61	43.59	303
27	SAMN10739572	PRJNA514955	SRR8441433	SRP179096	Wheat	Batoor	GBS	Genomic	Restriction Digest	paired	ILLUMINA	Illumina HiSeq 2500	Fastq	bam	1891866816	1891778112	100	0.02	97.81	94.16	43.7	303
31	SAMN10739583	PRJNA514955	SRR8441396	SRP179096	Wheat	KT-10	GBS	Genomic	Restriction Digest	paired	ILLUMINA	Illumina HiSeq 2500	Fastq	bam	2058232320	2058103008	99.99	0.02	97.9	94.41	43.64	303
39	SAMN10739584	PRJNA514955	SRR8441395	SRP179096	Wheat	LASANI-2008	GBS	Genomic	Restriction Digest	paired	ILLUMINA	Illumina HiSeq 2500	Fastq	bam	1989896544	1989772128	99.99	0.02	97.93	94.47	43.62	303
41	SAMN10739585	PRJNA514955	SRR8441398	SRP179096	Wheat	NARC-11	GBS	Genomic	Restriction Digest	paired	ILLUMINA	Illumina HiSeq 2500	Fastq	bam	1935340704	1935252288	100	0.02	97.92	94.34	42.59	303
43	SAMN10739586	PRJNA514955	SRR8441397	SRP179096	Wheat	ARRI-2011	GBS	Genomic	Restriction Digest	paired	ILLUMINA	Illumina HiSeq 2500	Fastq	bam	1891821888	1891746144	100	0.02	97.7	93.81	42.97	303
46	SAMN10739587	PRJNA514955	SRR8441394	SRP179096	Wheat	Marvi-2000	GBS	Genomic	Restriction Digest	paired	ILLUMINA	Illumina HiSeq 2500	Fastq	bam	1619041248	1618972416	100	0.02	97.81	94.03	43.56	303
48	SAMN10739588	PRJNA514955	SRR8441393	SRP179096	Wheat	Blue silver	GBS	Genomic	Restriction Digest	paired	ILLUMINA	Illumina HiSeq 2500	Fastq	bam	1493129664	1493068320	100	0.02	97.56	93.48	43.76	303
49	SAMN10739589	PRJNA514955	SRR8441424	SRP179096	Wheat	Chakwal-50	GBS	Genomic	Restriction Digest	paired	ILLUMINA	Illumina HiSeq 2500	Fastq	bam	1662225984	1662134400	99.99	0.02	97.82	94.18	43.5	303
50	SAMN10739591	PRJNA514955	SRR8441418	SRP179096	Wheat	Mexi pak	GBS	Genomic	Restriction Digest	paired	ILLUMINA	Illumina HiSeq 2500	Fastq	bam	1654027488	1653917760	99.99	0.02	97.87	94.44	43.83	303
52	SAMN10739592	PRJNA514955	SRR8441419	SRP179096	Wheat	TD-1	GBS	Genomic	Restriction Digest	paired	ILLUMINA	Illumina HiSeq 2500	Fastq	bam	1598096736	1598003424	99.99	0.02	97.88	94.36	43.3	303
64	SAMN10739594	PRJNA514955	SRR8441421	SRP179096	Wheat	LU-26	GBS	Genomic	Restriction Digest	paired	ILLUMINA	Illumina HiSeq 2500	Fastq	bam	1753392384	1753290144	99.99	0.02	97.81	94.23	43.22	303
88	SAMN10739596	PRJNA514955	SRR8441423	SRP179096	Wheat	Atta Habib -2010	GBS	Genomic	Restriction Digest	paired	ILLUMINA	Illumina HiSeq 2500	Fastq	bam	1650050208	1649934720	99.99	0.02	97.86	94.44	43.71	303
89	SAMN10739597	PRJNA514955	SRR8441415	SRP179096	Wheat	IBGE - C	GBS	Genomic	Restriction Digest	paired	ILLUMINA	Illumina HiSeq 2500	Fastq	bam	1577687328	1577590848	99.99	0.02	97.91	94.47	43.77	303
90	SAMN10739598	PRJNA514955	SRR8441436	SRP179096	Wheat	IBGE - A	GBS	Genomic	Restriction Digest	paired	ILLUMINA	Illumina HiSeq 2500	Fastq	bam	1500668064	1500602688	100	0.02	97.5	93.31	43.39	303
91	SAMN10739599	PRJNA514955	SRR8441437	SRP179096	Wheat	NA-124	GBS	Genomic	Restriction Digest	paired	ILLUMINA	Illumina HiSeq 2500	Fastq	bam	1479298464	1479233376	100	0.02	97.7	93.85	44.17	303
93	SAMN10739600	PRJNA514955	SRR8441410	SRP179096	Wheat	11C022	GBS	Genomic	Restriction Digest	paired	ILLUMINA	Illumina HiSeq 2500	Fastq	bam	2059030368	2058918048	99.99	0.02	97.92	94.46	43.75	303
114	SAMN10739551	PRJNA514955	SRR8441409	SRP179096	Wheat	CH-50	GBS	Genomic	Restriction Digest	paired	ILLUMINA	Illumina HiSeq 2500	Fastq	bam	1816512192	1816440192	100	0.02	97.69	93.77	43.95	303
115	SAMN10739552	PRJNA514955	SRR8441444	SRP179096	Wheat	Dharabi	GBS	Genomic	Restriction Digest	paired	ILLUMINA	Illumina HiSeq 2500	Fastq	bam	1695104640	1694586240	99.97	0.03	96.32	90.97	43.72	303
117	SAMN10739553	PRJNA514955	SRR8441439	SRP179096	Wheat	Kohsar-95	GBS	Genomic	Restriction Digest	paired	ILLUMINA	Illumina HiSeq 2500	Fastq	bam	1935017280	1934896320	99.99	0.02	97.89	94.49	43.75	303
125	SAMN10739554	PRJNA514955	SRR8441438	SRP179096	Wheat	Sarsabz V-1	GBS	Genomic	Restriction Digest	paired	ILLUMINA	Illumina HiSeq 2500	Fastq	bam	1902004128	1901871648	99.99	0.02	97.91	94.55	43.75	303
128	SAMN10739555	PRJNA514955	SRR8441441	SRP179096	Wheat	Sunehri V-4	GBS	Genomic	Restriction Digest	paired	ILLUMINA	Illumina HiSeq 2500	Fastq	bam	2033460864	2033341056	99.99	0.02	97.88	94.33	43.91	303
130	SAMN10739556	PRJNA514955	SRR8441440	SRP179096	Wheat	Saarang V-6	GBS	Genomic	Restriction Digest	paired	ILLUMINA	Illumina HiSeq 2500	Fastq	bam	1867836384	1867738464	99.99	0.02	97.84	94.31	43.64	303
139	SAMN10739557	PRJNA514955	SRR8441412	SRP179096	Wheat	Zardana-89	GBS	Genomic	Restriction Digest	paired	ILLUMINA	Illumina HiSeq 2500	Fastq	bam	1686667104	1686593088	100	0.02	97.66	93.75	43.75	303
140	SAMN10739558	PRJNA514955	SRR8441411	SRP179096	Wheat	FD-08 (Faislabad)	GBS	Genomic	Restriction Digest	paired	ILLUMINA	Illumina HiSeq 2500	Fastq	bam	1677308544	1677257568	100	0.02	97.45	93.16	43.44	303
141	SAMN10739559	PRJNA514955	SRR8441414	SRP179096	Wheat	Galaxy-13	GBS	Genomic	Restriction Digest	paired	ILLUMINA	Illumina HiSeq 2500	Fastq	bam	1836970848	1836875808	99.99	0.02	97.88	94.34	43.2	303
142	SAMN10739560	PRJNA514955	SRR8441413	SRP179096	Wheat	PB-11 (Punjab)	GBS	Genomic	Restriction Digest	paired	ILLUMINA	Illumina HiSeq 2500	Fastq	bam	1703864448	1703786976	100	0.02	97.72	93.87	43.7	303
148	SAMN10739561	PRJNA514955	SRR8441408	SRP179096	Wheat	Bhittai	GBS	Genomic	Restriction Digest	paired	ILLUMINA	Illumina HiSeq 2500	Fastq	bam	1702473984	1702427904	100	0.03	97.05	92.08	43.83	303
156	SAMN10739562	PRJNA514955	SRR8441407	SRP179096	Wheat	NIA-AS-15-6	GBS	Genomic	Restriction Digest	paired	ILLUMINA	Illumina HiSeq 2500	Fastq	bam	1737695232	1737592704	99.99	0.02	97.91	94.42	43.72	303
169	SAMN10739563	PRJNA514955	SRR8441406	SRP179096	Wheat	NIA-AS-15-19	GBS	Genomic	Restriction Digest	paired	ILLUMINA	Illumina HiSeq 2500	Fastq	bam	1999838880	1999727136	99.99	0.02	97.89	94.36	43.59	303
209	SAMN10739565	PRJNA514955	SRR8441404	SRP179096	Triticum Monococcum	Wild	GBS	Genomic	Restriction Digest	paired	ILLUMINA	Illumina HiSeq 2500	Fastq	bam	1142182656	1141838784	99.97	0.03	96.2	90.69	42.95	303
251	SAMN10739567	PRJNA514955	SRR8441417	SRP179096	Wheat	Shauque Subhani	GBS	Genomic	Restriction Digest	paired	ILLUMINA	Illumina HiSeq 2500	Fastq	bam	1664486208	1663953696	99.97	0.03	96.31	90.91	43.51	303
252	SAMN10739568	PRJNA514955	SRR8441416	SRP179096	Wheat	Khattak Wall	GBS	Genomic	Restriction Digest	paired	ILLUMINA	Illumina HiSeq 2500	Fastq	bam	1012869504	1012573440	99.97	0.03	96.13	90.46	42.14	303
253	SAMN10739569	PRJNA514955	SRR8441434	SRP179096	Wheat	Kinno (black)	GBS	Genomic	Restriction Digest	paired	ILLUMINA	Illumina HiSeq 2500	Fastq	bam	1447092000	1446637536	99.97	0.03	96.23	90.68	43.81	303
256	SAMN10739570	PRJNA514955	SRR8441435	SRP179096	Wheat	Shai (white)	GBS	Genomic	Restriction Digest	paired	ILLUMINA	Illumina HiSeq 2500	Fastq	bam	1288127232	1287762048	99.97	0.03	96	90.31	43.3	303
266	SAMN10739571	PRJNA514955	SRR8441432	SRP179096	Wheat	Noorkhee A/L	GBS	Genomic	Restriction Digest	paired	ILLUMINA	Illumina HiSeq 2500	Fastq	bam	1559339712	1558810368	99.97	0.03	96.33	91	42.99	303
274	SAMN10739573	PRJNA514955	SRR8441430	SRP179096	Wheat	T8	GBS	Genomic	Restriction Digest	paired	ILLUMINA	Illumina HiSeq 2500	Fastq	bam	1402071264	1401649920	99.97	0.03	95.97	90	43.91	303
285	SAMN10739574	PRJNA514955	SRR8441431	SRP179096	Wheat	09FJ04/34	GBS	Genomic	Restriction Digest	paired	ILLUMINA	Illumina HiSeq 2500	Fastq	bam	1540461312	1539958464	99.97	0.03	96.52	91.47	43.39	303
286	SAMN10739575	PRJNA514955	SRR8441428	SRP179096	Wheat	Haveli, Muzaffarabad	GBS	Genomic	Restriction Digest	paired	ILLUMINA	Illumina HiSeq 2500	Fastq	bam	1453870368	1453404960	99.97	0.03	96.32	90.88	43.91	303
288	SAMN10739576	PRJNA514955	SRR8441429	SRP179096	Wheat	V12001	GBS	Genomic	Restriction Digest	paired	ILLUMINA	Illumina HiSeq 2500	Fastq	bam	1387158624	1386790560	99.97	0.03	95.72	89.41	43.15	303
290	SAMN10739577	PRJNA514955	SRR8441426	SRP179096	Wheat	CB-365	GBS	Genomic	Restriction Digest	paired	ILLUMINA	Illumina HiSeq 2500	Fastq	bam	1642993920	1642456800	99.97	0.03	96.44	91.39	43.8	303
292	SAMN10739578	PRJNA514955	SRR8441427	SRP179096	Wheat	CB-368	GBS	Genomic	Restriction Digest	paired	ILLUMINA	Illumina HiSeq 2500	Fastq	bam	1590568704	1590076512	99.97	0.03	96.25	90.95	43.52	303
293	SAMN10739579	PRJNA514955	SRR8441400	SRP179096	Wheat	C-591	GBS	Genomic	Restriction Digest	paired	ILLUMINA	Illumina HiSeq 2500	Fastq	bam	1631918880	1631382912	99.97	0.03	96.27	90.93	43.92	303
296	SAMN10739580	PRJNA514955	SRR8441399	SRP179096	Wheat	c-271	GBS	Genomic	Restriction Digest	paired	ILLUMINA	Illumina HiSeq 2500	Fastq	bam	1211021856	1210660128	99.97	0.03	96.1	90.41	43.5	303
298	SAMN10739581	PRJNA514955	SRR8441402	SRP179096	Wheat	CB-50	GBS	Genomic	Restriction Digest	paired	ILLUMINA	Illumina HiSeq 2500	Fastq	bam	1303914816	1303487712	99.97	0.03	96.19	90.64	43.66	303
