## Supplementary Table 4 for "Agro-morphological, yield, and genotyping-by-sequencing data of selected wheat germplasm"

### Sheet: Sheet1
Supplementary Table 4. Summary statistics of total number of sequencing reads generated and mapping to the reference genome. The table gives total number of reads ganerated and those mapped to the reference genome, number of tags (loci) in reference wheat genome where the reads mapped, and coverage of reference wheat genme where the reads mapped. Tag4 number shows the nmber of loci where minimum …
Genotype ID	Biosample_accession	Mapped reads	Total reads	Tag number	Tag4 number	Mapping rate (%)	Average depth (X)	Coverage at least 1X (%)	Coverage at least 4X (%)
1	SAMN10739549	15859170	15927190	2048637	946648	99.57	8.79	2.04	1.07
3	SAMN10739582	14388796	14429520	1947801	931712	99.72	8.2	1.97	1.06
5	SAMN10739590	11716101	11751448	1846967	857446	99.7	7.01	1.88	0.98
6	SAMN10739593	13569028	13668516	1862550	894585	99.27	8.15	1.88	1.01
8	SAMN10739595	12154916	12242494	1859850	864883	99.28	7.27	1.88	0.98
10	SAMN10739550	11818225	11852854	1964446	863944	99.71	6.72	1.98	0.99
20	SAMN10739564	11697416	11739788	1865682	857481	99.64	6.99	1.89	0.98
25	SAMN10739566	14724334	14827830	2061011	941454	99.3	8.05	2.05	1.07
27	SAMN10739572	12279097	12312886	1917495	887463	99.73	7.17	1.94	1.01
31	SAMN10739583	13562484	13601358	2073005	914616	99.71	7.33	2.08	1.05
39	SAMN10739584	13027832	13074620	2022370	899526	99.64	7.2	2.03	1.03
41	SAMN10739585	11730925	11774310	1851451	829426	99.63	6.89	1.89	0.94
43	SAMN10739586	12022355	12105150	1724608	849178	99.32	7.69	1.76	0.96
46	SAMN10739587	10588913	10619444	1805487	813380	99.71	6.45	1.84	0.93
48	SAMN10739588	9404626	9433064	2474094	795385	99.7	4.3	2.46	0.94
49	SAMN10739589	10820277	10895044	1779885	824730	99.31	6.71	1.81	0.94
50	SAMN10739591	10958345	10989300	1881981	841720	99.72	6.49	1.91	0.96
52	SAMN10739592	10343797	10370998	1741184	796548	99.74	6.47	1.79	0.91
64	SAMN10739594	11552724	11583324	1877687	835121	99.74	6.72	1.9	0.96
88	SAMN10739596	10828480	10864058	1915136	836475	99.67	6.32	1.94	0.96
89	SAMN10739597	10311003	10343580	1868234	799899	99.69	6.11	1.9	0.92
90	SAMN10739598	9825960	9852218	1630265	797100	99.73	6.61	1.68	0.91
91	SAMN10739599	8748350	9611886	1622826	625388	91.02	6.01	1.52	0.67
93	SAMN10739600	13680902	13728588	1946211	912388	99.65	7.82	1.97	1.04
114	SAMN10739551	11876913	12013204	1787754	871798	98.87	7.4	1.81	0.99
115	SAMN10739552	10758240	10796680	2000563	818735	99.64	6.13	1.98	0.95
117	SAMN10739553	12858839	12898940	1898396	904634	99.69	7.58	1.92	1.03
125	SAMN10739554	12585276	12622908	1918248	896642	99.7	7.36	1.93	1.02
128	SAMN10739555	13443566	13479412	2108174	920562	99.73	7.23	2.1	1.06
130	SAMN10739556	12414038	12501898	1869998	868695	99.3	7.37	1.88	0.99
139	SAMN10739557	11038989	11070034	1811069	834063	99.72	6.74	1.84	0.95
140	SAMN10739558	11126807	11157106	1747534	842607	99.73	7.04	1.78	0.96
141	SAMN10739559	12164743	12199702	1817556	862381	99.71	7.39	1.85	0.98
142	SAMN10739560	11264333	11299606	1824028	838740	99.69	6.83	1.85	0.96
148	SAMN10739561	10892428	10968840	1822155	825625	99.3	6.69	1.84	0.94
156	SAMN10739562	11228806	11269134	2278674	842532	99.64	5.69	2.23	0.99
169	SAMN10739563	13061183	13096096	2025025	897616	99.73	7.24	2.03	1.03
209	SAMN10739565	7287510	7366396	1408768	617601	98.93	5.69	1.44	0.7
251	SAMN10739567	10918177	10948884	1764048	828458	99.72	6.91	1.78	0.95
252	SAMN10739568	6296784	6317540	1413117	541382	99.67	4.78	1.47	0.62
253	SAMN10739569	8680784	9526666	1513352	610049	91.12	6.36	1.4	0.65
256	SAMN10739570	8037251	8064100	1571479	693881	99.67	5.63	1.61	0.79
266	SAMN10739571	10190170	10222736	1625834	786325	99.68	6.95	1.66	0.89
274	SAMN10739573	9095883	9123738	1756259	759135	99.69	5.8	1.77	0.87
285	SAMN10739574	10079495	10116194	1660862	779396	99.64	6.73	1.69	0.89
286	SAMN10739575	9551334	9580006	1817484	781646	99.7	5.89	1.83	0.9
288	SAMN10739576	9053711	9085836	1583965	721536	99.65	6.21	1.61	0.82
290	SAMN10739577	10860267	10895638	1804588	828851	99.68	6.77	1.81	0.95
292	SAMN10739578	10342883	10381768	1784081	801057	99.63	6.52	1.79	0.92
293	SAMN10739579	10759992	10793044	1840606	825576	99.69	6.57	1.85	0.95
296	SAMN10739580	7811106	7835520	1610558	675429	99.69	5.34	1.65	0.78
298	SAMN10739581	8037575	8078536	1703378	701043	99.49	5.24	1.73	0.8
